# Distinct roles of *Bdnf I* and *Bdnf IV* transcript variant expression in hippocampal neurons

**DOI:** 10.1101/2023.04.05.535694

**Authors:** Svitlana V. Bach, Allison J. Bauman, Darya Hosein, Jennifer J. Tuscher, Lara Ianov, Kelsey M. Greathouse, Benjamin W. Henderson, Jeremy H. Herskowitz, Keri Martinowich, Jeremy J. Day

## Abstract

Brain-derived neurotrophic factor (*Bdnf*) plays a critical role in brain development, dendritic growth, synaptic plasticity, as well as learning and memory. The rodent *Bdnf* gene contains nine 5′ non-coding exons (*I-IXa*), which are spliced to a common 3′ coding exon (*IX*). Transcription of individual *Bdnf* variants, which all encode the same BDNF protein, is initiated at unique promoters upstream of each non-coding exon, enabling precise spatiotemporal and activity-dependent regulation of *Bdnf* expression. Although prior evidence suggests that *Bdnf* transcripts containing exon *I* (*Bdnf I*) or exon *IV* (*Bdnf IV*) are uniquely regulated by neuronal activity, the functional significance of different *Bdnf* transcript variants remains unclear. To investigate functional roles of activity-dependent *Bdnf I* and *IV* transcripts, we used a CRISPR activation (CRISPRa) system in which catalytically-dead Cas9 (dCas9) fused to a transcriptional activator (VPR) is targeted to individual *Bdnf* promoters with single guide RNAs (sgRNAs), resulting in transcript-specific *Bdnf* upregulation. *Bdnf I* upregulation is associated with gene expression changes linked to dendritic growth, while *Bdnf IV* upregulation is associated with genes that regulate protein catabolism. Upregulation of *Bdnf I*, but not *Bdnf IV*, increased mushroom spine density, volume, length, and head diameter, and also produced more complex dendritic arbors in cultured rat hippocampal neurons. In contrast, upregulation of *Bdnf IV*, but not *Bdnf I*, in the rat hippocampus attenuated contextual fear expression. Our data suggest that while *Bdnf I* and *IV* are both activity-dependent, BDNF produced from these promoters may serve unique cellular, synaptic, and behavioral functions.
