## Supplementary material for "Distinct roles of *Bdnf I* and *Bdnf IV* transcript variant expression in hippocampal neurons": Table S1

### Sheet: Sheet1
Table 1. RT-qPCR primers and sgRNA targets
cDNA primers (RT-qPCR)
Gene	Species	Forward sequence	Reverse sequence
Gapdh	R. norvegicus	ACCTTTGATGCTGGGGCTGGC	GGGCTGAGTTGGGATGGGGACT
Bdnf I	R. norvegicus	AACAAGACACATTACCTTCCAGCAT	CTCTTCTCACCTGGTGGAACATT
Bdnf II	R. norvegicus	TGGTATACTGGGTTAACTTTGGGAAA	CACTCTTCTCACCTGGTGGAACTT
Bdnf III	R. norvegicus	ATGCTTCATTGAGCCCAGTTC	CCGTGGACGTTTGCTTCTTTCA
Bdnf IV	R. norvegicus	GCTGCCTTGATGTTTACTTTGA	GCAACCGAAGTATGAAATAACC
Bdnf V	R. norvegicus	TGCGGGAAGGTGCGGGAA	CCGTGGACGTTTGCTTCTTTCAT
Bdnf VI	R. norvegicus	GCTTTGTGTGGACCCTGAGTTC	CCGTGGACGTTTGCTTCTTTCAT
Bdnf IX	R. norvegicus	GAGAAGAGTGATGACCATCCT	TCACGTGCTCAAAAGTGTCAG
CRISPR single guide RNAs (sgRNAs)
Genomic locus	Species	Target Sequence	Genomic coordinates	Targeting Strand	Distance from TSS (bp)
LacZ	E. coli	TGCGAATACGCCCACGCGAT	E. coli strain 99-3165:3,886,546-3,886,565	positive	N/A
Bdnf I	R. norvegicus	AGAATACCAGAAAAGCGCAG	Rn6:Chr3:100,768,614-100,768,633	negative	-23
Bdnf IV	R. norvegicus	CACTAGAGTGTCTATTTCG	Rn6:Chr3:100,786,779-100,786,797	positive	-83
