## Supplementary material for "Distinct roles of *Bdnf I* and *Bdnf IV* transcript variant expression in hippocampal neurons": Table S4

### Sheet: Bdnf I ClueGO Results
GOID	GOTerm	Ontology Source	Term PValue	Term PValue Corrected with Benjamini-Hochberg	Group PValue	Group PValue Corrected with Benjamini-Hochberg	GOLevels	GOGroups	% Associated Genes	Nr. Genes	Associated Genes Found
GO:0097659	nucleic acid-templated transcription	GO_BiologicalProcess-GOA_08.04.2016_08h58	8.07733e-10	3.84481e-07	2.98046e-10	5.66288e-09	[6, 7, 8]	Group16	8.5494	244	[Adam19, Adcyap1, Akna, Arhgef11, Arx, Ascl1, Atf6b, Atxn3, Atxn7l3, Axin2, Bach1, Basp1, Baz1b, Bcl11a, Bcl11b, Bcl9l, Bclaf1, Bend3, Bhlhe22, Bhlhe41, Bmyc, Brd3, Brip1, Btg2, C1d, Camk2a, Camta2, Cbfa2t3, Cbfb, Cbx1, Cbx3, Cbx4, Cbx6, Ccnd1, Cdk2, Cdk5r1, Cdkn1b, Cebpb, Cebpd, Chrdl1, Cic, Cited4, Col4a2, Creb3l1, Crebzf, Crtc1, Cry1, Ctdsp1, Cux1, Ddn, Ddrgk1, Ddx54, Ddx56, Dido1, Dll1, Dlx1,…
GO:1903506	regulation of nucleic acid-templated transcription	GO_BiologicalProcess-GOA_08.04.2016_08h58	1.88561e-09	4.48774e-07	2.98046e-10	5.66288e-09	[6, 7, 8, 9]	Group16	8.54144	236	[Adam19, Adcyap1, Akna, Arhgef11, Arx, Ascl1, Atf6b, Atxn3, Atxn7l3, Axin2, Bach1, Basp1, Baz1b, Bcl11a, Bcl11b, Bcl9l, Bclaf1, Bend3, Bhlhe22, Bhlhe41, Bmyc, Brd3, Brip1, Btg2, C1d, Camk2a, Camta2, Cbfa2t3, Cbfb, Cbx1, Cbx3, Cbx4, Cbx6, Ccnd1, Cdk2, Cdk5r1, Cdkn1b, Cebpb, Cebpd, Chrdl1, Cic, Cited4, Creb3l1, Crebzf, Crtc1, Cry1, Ctdsp1, Cux1, Ddn, Ddrgk1, Ddx54, Dll1, Dlx1, Dmrt3, Dmrta2, Dot1l,…
GO:0006366	transcription from RNA polymerase II promoter	GO_BiologicalProcess-GOA_08.04.2016_08h58	4.21094e-08	5.01102e-06	2.98046e-10	5.66288e-09	[6, 7, 8, 9, 10]	Group16	9.15663	152	[Adam19, Adcyap1, Akna, Arx, Ascl1, Atf6b, Bach1, Bcl11a, Bcl11b, Bcl9l, Bend3, Bhlhe22, Bhlhe41, Brd3, Brip1, Btg2, Camta2, Cbfb, Cbx4, Cbx6, Ccnd1, Cebpb, Cebpd, Chrdl1, Cic, Cited4, Creb3l1, Crtc1, Cry1, Ctdsp1, Ddn, Ddx56, Dll1, Dlx1, Ebf4, Eid2, Elk1, Erf, Fbxl15, Fezf2, Fos, Foxg1, Foxp4, Fubp3, Gcfc2, Ggps1, Grem2, Gtf2a2, Gtf2i, Gtf2ird1, Hdac7, Hes1, Hes5, Hes7, Hexim1, Hist1h1c, Hlf, Ho…
GO:0006357	regulation of transcription from RNA polymerase II promoter	GO_BiologicalProcess-GOA_08.04.2016_08h58	4.00045e-08	6.34738e-06	2.98046e-10	5.66288e-09	[6, 7, 8, 9, 10, 11]	Group16	9.24528	147	[Adam19, Adcyap1, Akna, Arx, Ascl1, Atf6b, Bach1, Bcl11a, Bcl11b, Bcl9l, Bend3, Bhlhe22, Bhlhe41, Brd3, Brip1, Btg2, Camta2, Cbfb, Cbx4, Cbx6, Ccnd1, Cebpb, Cebpd, Chrdl1, Cic, Cited4, Creb3l1, Crtc1, Cry1, Ctdsp1, Ddn, Dll1, Dlx1, Ebf4, Eid2, Elk1, Erf, Fbxl15, Fezf2, Fos, Foxg1, Foxp4, Fubp3, Gcfc2, Ggps1, Grem2, Gtf2a2, Gtf2i, Gtf2ird1, Hdac7, Hes1, Hes5, Hes7, Hexim1, Hist1h1c, Hlf, Hopx, Id2…
GO:0030182	neuron differentiation	GO_BiologicalProcess-GOA_08.04.2016_08h58	5.46801e-08	3.71824e-06	8.8136e-10	8.37292e-09	[5, 7, 8]	Group18	9.73236	120	[Abl1, Ache, Adcyap1, Alg10, Alms1, Arf6, Arx, Ascl1, Atat1, Bcl11a, Bcl11b, Btg2, Camsap3, Cdk5r1, Cdkl5, Cebpb, Chrdl1, Cln8, Crtc1, Ctdsp1, Dclk2, Dcx, Ddr1, Ddx56, Disc1, Dll1, Dlx1, Dmrt3, Dmrta2, Dnm3, Draxin, Efna2, Efnb1, Efnb3, Emx1, Emx2, Farp1, Fezf2, Fzd2, Golga4, Gpm6a, Hap1, Hdac6, Hdac7, Hes1, Hes5, Hmg20b, Id2, Id3, Id4, Ifrd1, LOC691153, Lhx9, Lrfn1, Lrrc55, Lrrc7, Lrtm2, Map6, M…
GO:0051254	positive regulation of RNA metabolic process	GO_BiologicalProcess-GOA_08.04.2016_08h58	1.44995e-05	0.000431359	2.98046e-10	5.66288e-09	[4, 5, 6, 7, 8]	Group16	8.75371	118	[Adcyap1, Akna, Arhgef11, Ascl1, Atf6b, Atxn7l3, Bach1, Baz1b, Bcl11a, Bcl11b, Bcl9l, Bclaf1, Btg2, Camk2a, Camta2, Cbfb, Cdk2, Cebpb, Cebpd, Celf3, Cited4, Creb3l1, Crtc1, Dazap1, Ddn, Ddrgk1, Dll1, Dyrk1b, Ebf4, Elk1, Fezf2, Fos, Fubp3, Fzd2, Ggps1, Gtf2a2, Hes1, Hes5, Hlf, Hmga1, Id2, Id4, Ifrd1, Ikbkg, Irf2bpl, Jund, Klf13, Kpna6, Lbh, Lgr4, Maf, Mafk, Mamstr, Map2k5, Mdk, Mecp2, Med19, Med25…
GO:0045893	positive regulation of transcription, DNA-templated	GO_BiologicalProcess-GOA_08.04.2016_08h58	3.46664e-05	0.000785772	2.98046e-10	5.66288e-09	[5, 6, 7, 8, 9, 10, 11]	Group16	8.66564	113	[Adcyap1, Akna, Arhgef11, Ascl1, Atf6b, Atxn7l3, Bach1, Baz1b, Bcl11a, Bcl11b, Bcl9l, Bclaf1, Camk2a, Camta2, Cbfb, Cdk2, Cebpb, Cebpd, Cited4, Creb3l1, Crtc1, Ddn, Ddrgk1, Dll1, Dyrk1b, Ebf4, Elk1, Fezf2, Fos, Fubp3, Fzd2, Ggps1, Gtf2a2, Hes1, Hes5, Hlf, Hmga1, Id2, Id4, Ifrd1, Ikbkg, Irf2bpl, Jund, Klf13, Kpna6, Lbh, Lgr4, Maf, Mafk, Mamstr, Map2k5, Mdk, Mecp2, Med19, Med25, Mllt10, Mllt11, Mna…
GO:0051253	negative regulation of RNA metabolic process	GO_BiologicalProcess-GOA_08.04.2016_08h58	4.2542e-08	4.04999e-06	2.98046e-10	5.66288e-09	[4, 5, 6, 7, 8]	Group16	10.0646	109	[Arx, Ascl1, Bach1, Basp1, Bcl11a, Bclaf1, Bend3, Bhlhe41, Btg2, C1d, Cbfa2t3, Cbx1, Cbx3, Cbx4, Cbx6, Ccnd1, Cdk5r1, Cdkn1b, Cebpb, Cic, Crebzf, Cry1, Ddx54, Dlx1, Dot1l, Eid2, Erf, Fblim1, Fezf2, Foxg1, Gcfc2, H2afx, Hdac7, Hes1, Hes5, Hes7, Hexim1, Hist1h1c, Hmga1, Hnrnpc, Hopx, Id2, Id3, Id4, Irf2bpl, Jdp2, Jund, Klf16, L3mbtl1, Lgr4, Lhx9, Lmcd1, Maf, Map2k5, Map3k10, Mecp2, Med25, Msx1, Mte…
GO:1902679	negative regulation of RNA biosynthetic process	GO_BiologicalProcess-GOA_08.04.2016_08h58	4.45771e-08	3.53645e-06	2.98046e-10	5.66288e-09	[5, 6, 7, 8, 9]	Group16	10.1435	106	[Arx, Ascl1, Bach1, Basp1, Bcl11a, Bclaf1, Bend3, Bhlhe41, Btg2, C1d, Cbfa2t3, Cbx1, Cbx3, Cbx4, Cbx6, Ccnd1, Cdk5r1, Cdkn1b, Cebpb, Cic, Crebzf, Cry1, Ddx54, Dlx1, Dot1l, Eid2, Erf, Fezf2, Foxg1, Gcfc2, H2afx, Hdac7, Hes1, Hes5, Hes7, Hexim1, Hist1h1c, Hmga1, Hopx, Id2, Id3, Id4, Irf2bpl, Jdp2, Jund, Klf16, L3mbtl1, Lgr4, Lhx9, Lmcd1, Maf, Map2k5, Map3k10, Mecp2, Med25, Msx1, Mterf3, Mypop, Nf1x…
GO:0048666	neuron development	GO_BiologicalProcess-GOA_08.04.2016_08h58	7.64888e-06	0.000260062	8.8136e-10	8.37292e-09	[4, 5, 6, 8, 9]	Group18	9.44559	92	[Abl1, Ache, Adcyap1, Alg10, Alms1, Arf6, Arx, Ascl1, Atat1, Bcl11a, Bcl11b, Btg2, Camsap3, Cdk5r1, Cdkl5, Crtc1, Dclk2, Dcx, Ddr1, Ddx56, Disc1, Dnm3, Draxin, Efna2, Efnb1, Efnb3, Emx1, Farp1, Fezf2, Fzd2, Golga4, Gpm6a, Hap1, Hdac6, Hes1, Hes5, Id2, Ifrd1, Lhx9, Lrfn1, Lrrc55, Lrrc7, Lrtm2, Map6, Mark2, Mecp2, Metrn, Mpp2, Nbl1, Ncdn, Nr2f6, Nr4a3, Nrep, Ntrk2, Nyap1, Pak3, Palm, Pdzd7, Plk5, P…
GO:0045944	positive regulation of transcription from RNA polymerase II promoter	GO_BiologicalProcess-GOA_08.04.2016_08h58	0.000502197	0.00597615	2.98046e-10	5.66288e-09	[6, 7, 8, 9, 10, 11, 12]	Group16	8.64461	81	[Adcyap1, Akna, Ascl1, Atf6b, Bach1, Bcl11a, Bcl11b, Bcl9l, Camta2, Cbfb, Cebpb, Cebpd, Cited4, Creb3l1, Crtc1, Ddn, Dll1, Ebf4, Elk1, Fezf2, Fos, Fubp3, Ggps1, Gtf2a2, Hes1, Hes5, Hlf, Id4, Ifrd1, Ikbkg, Irf2bpl, Jund, Klf13, Kpna6, Maf, Mafk, Mamstr, Map2k5, Med19, Med25, Mllt10, Mnat1, Msx1, Mycn, Neurod6, Nf1x, Nfatc2ip, Nfe2l1, Nr4a3, Nucks1, Patz1, Plagl1, Pou3f2, Ppargc1b, Ppp2r5b, Prrx1, …
GO:0031175	neuron projection development	GO_BiologicalProcess-GOA_08.04.2016_08h58	7.70804e-05	0.00146761	8.8136e-10	8.37292e-09	[4, 5, 6, 7, 9, 10]	Group18	9.25267	78	[Abl1, Ache, Adcyap1, Arf6, Arx, Bcl11a, Bcl11b, Btg2, Camsap3, Cdk5r1, Cdkl5, Crtc1, Dcx, Ddx56, Disc1, Dnm3, Draxin, Efna2, Efnb1, Efnb3, Emx1, Farp1, Fezf2, Golga4, Gpm6a, Hap1, Hdac6, Hes1, Ifrd1, Lhx9, Lrfn1, Lrrc55, Lrrc7, Lrtm2, Map6, Mark2, Mecp2, Metrn, Nbl1, Ncdn, Nr4a3, Nrep, Ntrk2, Nyap1, Pak3, Palm, Plk5, Plp1, Pou3f2, Ppp1r9b, Ppp2r5b, Prelp, Prex2, Prrx1, Ptn, Ranbp1, Rap1gap2, Sem…
GO:0050767	regulation of neurogenesis	GO_BiologicalProcess-GOA_08.04.2016_08h58	7.075e-06	0.000259054	3.48716e-06	1.32512e-05	[5, 6, 7, 8]	Group17	10.068	74	[Abl1, Ache, Adcyap1, Arf6, Ascl1, Bcl11a, Bcl11b, Cdk5r1, Cdkl5, Chd7, Crtc1, Csf1, Ctdsp1, Ddx56, Disc1, Dll1, Dlx1, Dmrta2, Dnm3, Draxin, Emx1, Fezf2, Golga4, Hap1, Hdac6, Hes1, Hes5, Hmg20b, Id2, Id4, Ifrd1, Il1r1, Lrrc7, Mark2, Mecp2, Metrn, Mycn, Nbl1, Nrep, Ntrk2, Olig2, Pak3, Palm, Plk5, Pou3f2, Ppp2r5b, Prrx1, Ptn, Ranbp1, Rap1gap2, Rara, Rela, Scrt1, Scrt2, Sema3g, Sema6c, Sf3a2, Sgk1, …
GO:0050767	regulation of neurogenesis	GO_BiologicalProcess-GOA_08.04.2016_08h58	7.075e-06	0.000259054	8.8136e-10	8.37292e-09	[5, 6, 7, 8]	Group18	10.068	74	[Abl1, Ache, Adcyap1, Arf6, Ascl1, Bcl11a, Bcl11b, Cdk5r1, Cdkl5, Chd7, Crtc1, Csf1, Ctdsp1, Ddx56, Disc1, Dll1, Dlx1, Dmrta2, Dnm3, Draxin, Emx1, Fezf2, Golga4, Hap1, Hdac6, Hes1, Hes5, Hmg20b, Id2, Id4, Ifrd1, Il1r1, Lrrc7, Mark2, Mecp2, Metrn, Mycn, Nbl1, Nrep, Ntrk2, Olig2, Pak3, Palm, Plk5, Pou3f2, Ppp2r5b, Prrx1, Ptn, Ranbp1, Rap1gap2, Rara, Rela, Scrt1, Scrt2, Sema3g, Sema6c, Sf3a2, Sgk1, …
GO:0000122	negative regulation of transcription from RNA polymerase II promoter	GO_BiologicalProcess-GOA_08.04.2016_08h58	5.80523e-07	3.45411e-05	2.98046e-10	5.66288e-09	[6, 7, 8, 9, 10, 11, 12]	Group16	10.8761	72	[Arx, Ascl1, Bach1, Bcl11a, Bend3, Bhlhe41, Btg2, Cbx4, Cbx6, Ccnd1, Cic, Cry1, Dlx1, Eid2, Erf, Fezf2, Gcfc2, Hdac7, Hes1, Hes5, Hes7, Hexim1, Hist1h1c, Hopx, Id2, Id3, Id4, Irf2bpl, Jdp2, Jund, Klf16, Lmcd1, Maf, Map2k5, Mecp2, Med25, Msx1, Mypop, Nf1x, Nkap, Npas1, Nr2f6, Nr4a3, Nrarp, Olig2, Ppid, Prrx1, Rara, Rarg, Rela, Rreb1, Scrt1, Scrt2, Sik1, Sirt2, Snai1, Sox11, Sox6, Sox9, Spen, Spop,…
GO:0045664	regulation of neuron differentiation	GO_BiologicalProcess-GOA_08.04.2016_08h58	0.000115896	0.00204321	3.48716e-06	1.32512e-05	[6, 7, 8, 9]	Group17	9.78793	60	[Abl1, Ache, Adcyap1, Arf6, Ascl1, Bcl11a, Bcl11b, Cdk5r1, Cdkl5, Crtc1, Ctdsp1, Ddx56, Disc1, Dll1, Dnm3, Draxin, Fezf2, Golga4, Hap1, Hdac6, Hes1, Hes5, Hmg20b, Id2, Id4, Ifrd1, Lrrc7, Mark2, Metrn, Mycn, Nbl1, Nrep, Ntrk2, Olig2, Pak3, Palm, Plk5, Pou3f2, Ppp2r5b, Prrx1, Ptn, Ranbp1, Rap1gap2, Rara, Sema3g, Sema6c, Sf3a2, Sgk1, Shank1, Shtn1, Sox11, Sox8, Sox9, Srcin1, Ssh1, Syt3, Syt4, Tbr1, …
GO:0045664	regulation of neuron differentiation	GO_BiologicalProcess-GOA_08.04.2016_08h58	0.000115896	0.00204321	8.8136e-10	8.37292e-09	[6, 7, 8, 9]	Group18	9.78793	60	[Abl1, Ache, Adcyap1, Arf6, Ascl1, Bcl11a, Bcl11b, Cdk5r1, Cdkl5, Crtc1, Ctdsp1, Ddx56, Disc1, Dll1, Dnm3, Draxin, Fezf2, Golga4, Hap1, Hdac6, Hes1, Hes5, Hmg20b, Id2, Id4, Ifrd1, Lrrc7, Mark2, Metrn, Mycn, Nbl1, Nrep, Ntrk2, Olig2, Pak3, Palm, Plk5, Pou3f2, Ppp2r5b, Prrx1, Ptn, Ranbp1, Rap1gap2, Rara, Sema3g, Sema6c, Sf3a2, Sgk1, Shank1, Shtn1, Sox11, Sox8, Sox9, Srcin1, Ssh1, Syt3, Syt4, Tbr1, …
GO:0048812	neuron projection morphogenesis	GO_BiologicalProcess-GOA_08.04.2016_08h58	0.000184974	0.00293493	8.8136e-10	8.37292e-09	[5, 6, 7, 8, 10, 11]	Group18	9.96241	53	[Ache, Arx, Bcl11a, Bcl11b, Cdk5r1, Cdkl5, Dcx, Disc1, Dnm3, Draxin, Efna2, Efnb1, Efnb3, Emx1, Farp1, Fezf2, Golga4, Gpm6a, Hdac6, Ifrd1, Lhx9, Lrfn1, Lrrc55, Lrtm2, Map6, Mark2, Metrn, Nbl1, Nr4a3, Ntrk2, Nyap1, Pak3, Pou3f2, Prelp, Prex2, Sema3g, Sema6c, Sgk1, Shank1, Shtn1, Slitrk1, Slitrk3, Sptbn4, Srcin1, Ssh1, Stmn1, Syt3, Syt4, Tbr1, Tgfb2, Tiam1, Wee1, Wnt7b]
GO:0048667	cell morphogenesis involved in neuron differentiation	GO_BiologicalProcess-GOA_08.04.2016_08h58	0.000322121	0.00438084	8.8136e-10	8.37292e-09	[5, 6, 7, 8, 9, 10]	Group18	9.95935	49	[Ache, Arx, Bcl11a, Bcl11b, Cdk5r1, Cdkl5, Dcx, Disc1, Dnm3, Draxin, Efna2, Efnb1, Efnb3, Farp1, Fezf2, Golga4, Hdac6, Hes1, Id2, Ifrd1, Lhx9, Lrfn1, Lrrc55, Lrtm2, Map6, Mark2, Metrn, Nr4a3, Ntrk2, Pak3, Pdzd7, Pou3f2, Prelp, Prex2, Scrib, Sema3g, Sema6c, Sgk1, Shank1, Shtn1, Slitrk1, Slitrk3, Sptbn4, Srcin1, Ssh1, Stmn1, Tbr1, Tgfb2, Tiam1]
GO:0030900	forebrain development	GO_BiologicalProcess-GOA_08.04.2016_08h58	1.80229e-06	9.53213e-05	1.4042e-08	8.89329e-08	[3, 4, 5, 6, 7, 8]	Group19	12.3684	47	[Adcyap1, Arpc5, Arx, Ascl1, Atat1, Bad, Bcl11b, Bcl2l1, Btg2, Cdk5r1, Cdk5r2, Chd7, Dclk2, Dcx, Ddr1, Disc1, Dlx1, Dmrta2, Draxin, Efna2, Emx1, Emx2, Fezf2, H2afx, Hap1, Hes1, Hes5, Id2, Id4, Kcnc1, Mdk, Mkks, Msx1, Neurod6, Nr4a3, Ntrk2, Olig2, Pou3f2, Ppp1r9b, Ptn, Rara, Sall3, Socs7, Sox2, Src, Tbr1, Wnt7b]
GO:0050769	positive regulation of neurogenesis	GO_BiologicalProcess-GOA_08.04.2016_08h58	0.000346245	0.00457812	8.8136e-10	8.37292e-09	[4, 5, 6, 7, 8, 9]	Group18	10.181	45	[Abl1, Ache, Adcyap1, Ascl1, Bcl11a, Cdkl5, Crtc1, Csf1, Ddx56, Disc1, Dmrta2, Fezf2, Golga4, Hap1, Hdac6, Hes1, Hmg20b, Id2, Il1r1, Lrrc7, Mark2, Metrn, Nbl1, Ntrk2, Olig2, Pak3, Palm, Plk5, Ppp2r5b, Ptn, Ranbp1, Rara, Rela, Sf3a2, Sgk1, Shank1, Shtn1, Smarcd3, Sox11, Sox8, Spen, Syt3, Syt4, Tcf3, Tiam1]
GO:0010975	regulation of neuron projection development	GO_BiologicalProcess-GOA_08.04.2016_08h58	0.00283411	0.0236673	8.8136e-10	8.37292e-09	[5, 6, 7, 8, 9, 10, 11]	Group18	9.28726	43	[Abl1, Ache, Adcyap1, Arf6, Bcl11a, Cdk5r1, Cdkl5, Crtc1, Ddx56, Disc1, Dnm3, Draxin, Fezf2, Golga4, Hap1, Hdac6, Hes1, Ifrd1, Lrrc7, Mark2, Metrn, Ntrk2, Pak3, Palm, Plk5, Pou3f2, Ppp2r5b, Prrx1, Ptn, Ranbp1, Rap1gap2, Sema3g, Sema6c, Sf3a2, Sgk1, Shank1, Shtn1, Srcin1, Ssh1, Syt3, Syt4, Tbr1, Tiam1]
GO:0061564	axon development	GO_BiologicalProcess-GOA_08.04.2016_08h58	0.00269608	0.0233333	8.8136e-10	8.37292e-09	[5, 6, 7, 8, 10, 11]	Group18	9.42529	41	[Ache, Arx, Bcl11a, Bcl11b, Cdk5r1, Cdkl5, Dcx, Disc1, Draxin, Efna2, Efnb1, Efnb3, Fezf2, Golga4, Hdac6, Ifrd1, Lhx9, Lrfn1, Lrrc55, Lrtm2, Mark2, Metrn, Nr4a3, Nrep, Ntrk2, Pak3, Plp1, Pou3f2, Prelp, Sema3g, Sema6c, Shtn1, Slitrk1, Slitrk3, Sptbn4, Ssh1, Stmn1, Tbr1, Tgfb2, Tiam1, Tspan2]
GO:0007409	axonogenesis	GO_BiologicalProcess-GOA_08.04.2016_08h58	0.00267031	0.0235383	8.8136e-10	8.37292e-09	[6, 7, 8, 9, 10, 11, 12]	Group18	9.62025	38	[Ache, Arx, Bcl11a, Bcl11b, Cdk5r1, Cdkl5, Dcx, Disc1, Draxin, Efna2, Efnb1, Efnb3, Fezf2, Golga4, Hdac6, Ifrd1, Lhx9, Lrfn1, Lrrc55, Lrtm2, Mark2, Metrn, Nr4a3, Ntrk2, Pak3, Pou3f2, Prelp, Sema3g, Sema6c, Shtn1, Slitrk1, Slitrk3, Sptbn4, Ssh1, Stmn1, Tbr1, Tgfb2, Tiam1]
GO:0045666	positive regulation of neuron differentiation	GO_BiologicalProcess-GOA_08.04.2016_08h58	0.00246915	0.0226022	8.8136e-10	8.37292e-09	[5, 6, 7, 8, 9, 10]	Group18	9.88701	35	[Abl1, Ache, Adcyap1, Ascl1, Bcl11a, Cdkl5, Crtc1, Ddx56, Disc1, Fezf2, Golga4, Hap1, Hdac6, Hmg20b, Lrrc7, Mark2, Metrn, Nbl1, Ntrk2, Pak3, Palm, Plk5, Ppp2r5b, Ptn, Ranbp1, Rara, Sf3a2, Sgk1, Shank1, Shtn1, Sox11, Syt3, Syt4, Tcf3, Tiam1]
GO:0021537	telencephalon development	GO_BiologicalProcess-GOA_08.04.2016_08h58	4.89292e-06	0.000194086	1.4042e-08	8.89329e-08	[3, 4, 5, 6, 7, 8, 9]	Group19	13.5659	35	[Arx, Ascl1, Atat1, Bad, Bcl11b, Bcl2l1, Btg2, Cdk5r1, Cdk5r2, Chd7, Dclk2, Dcx, Ddr1, Disc1, Dlx1, Dmrta2, Efna2, Emx1, Emx2, Fezf2, H2afx, Hes1, Hes5, Id2, Id4, Mdk, Mkks, Neurod6, Nr4a3, Ntrk2, Pou3f2, Ppp1r9b, Rara, Sall3, Socs7]
GO:0050768	negative regulation of neurogenesis	GO_BiologicalProcess-GOA_08.04.2016_08h58	0.000598071	0.00694346	3.48716e-06	1.32512e-05	[4, 5, 6, 7, 8, 9]	Group17	11.4625	29	[Adcyap1, Arf6, Ascl1, Bcl11a, Cdk5r1, Ctdsp1, Dll1, Dlx1, Dnm3, Draxin, Fezf2, Hdac6, Hes1, Hes5, Id2, Id4, Ifrd1, Mecp2, Mycn, Olig2, Ptn, Rap1gap2, Sema3g, Sema6c, Sirt2, Sox11, Sox8, Sox9, Trim11]
GO:0050768	negative regulation of neurogenesis	GO_BiologicalProcess-GOA_08.04.2016_08h58	0.000598071	0.00694346	8.8136e-10	8.37292e-09	[4, 5, 6, 7, 8, 9]	Group18	11.4625	29	[Adcyap1, Arf6, Ascl1, Bcl11a, Cdk5r1, Ctdsp1, Dll1, Dlx1, Dnm3, Draxin, Fezf2, Hdac6, Hes1, Hes5, Id2, Id4, Ifrd1, Mecp2, Mycn, Olig2, Ptn, Rap1gap2, Sema3g, Sema6c, Sirt2, Sox11, Sox8, Sox9, Trim11]
GO:0010976	positive regulation of neuron projection development	GO_BiologicalProcess-GOA_08.04.2016_08h58	0.00384027	0.0281226	8.8136e-10	8.37292e-09	[5, 6, 7, 8, 9, 10, 11, 12]	Group18	10.2564	28	[Abl1, Ache, Adcyap1, Bcl11a, Cdkl5, Crtc1, Ddx56, Disc1, Golga4, Hap1, Hdac6, Lrrc7, Mark2, Metrn, Ntrk2, Pak3, Palm, Plk5, Ppp2r5b, Ptn, Ranbp1, Sf3a2, Sgk1, Shank1, Shtn1, Syt3, Syt4, Tiam1]
GO:0021543	pallium development	GO_BiologicalProcess-GOA_08.04.2016_08h58	3.46624e-06	0.000149994	1.4042e-08	8.89329e-08	[3, 4, 5, 6, 7, 8, 9, 10]	Group19	15.4696	28	[Arx, Ascl1, Atat1, Bad, Bcl2l1, Btg2, Cdk5r1, Cdk5r2, Dclk2, Dcx, Ddr1, Disc1, Dlx1, Dmrta2, Emx1, Emx2, Fezf2, H2afx, Id4, Mdk, Mkks, Neurod6, Nr4a3, Ntrk2, Pou3f2, Ppp1r9b, Rara, Socs7]
GO:0010001	glial cell differentiation	GO_BiologicalProcess-GOA_08.04.2016_08h58	0.000135033	0.00229556	3.48716e-06	1.32512e-05	[5, 7, 8]	Group17	13.1313	26	[Ascl1, Ddr1, Dll1, Dlx1, Emx1, Hes1, Hes5, Id2, Id4, Mecp2, Metrn, Mxra8, Mycn, Ndrg1, Ntrk2, Olig2, Plp1, Plpp3, Pou3f2, Rela, Sirt2, Sox11, Sox6, Sox8, Sox9, Tspan2]
GO:0016358	dendrite development	GO_BiologicalProcess-GOA_08.04.2016_08h58	0.00189184	0.0183779	8.8136e-10	8.37292e-09	[3, 5, 6, 7, 8, 10, 11]	Group18	11.3744	24	[Abl1, Ache, Arf6, Bcl11a, Cdk5r1, Cdkl5, Crtc1, Dcx, Disc1, Dnm3, Farp1, Fezf2, Hdac6, Map6, Mecp2, Ntrk2, Pak3, Palm, Ppp1r9b, Prex2, Sgk1, Shank1, Srcin1, Tiam1]
GO:0042384	cilium assembly	GO_BiologicalProcess-GOA_08.04.2016_08h58	0.000317381	0.00444334	0.000317381	0.000670027	[4, 5, 6, 7, 8]	Group06	13.1429	23	[Actr2, Alms1, C2cd3, Cby1, Cep164, Cep250, Cfap53, Disc1, Dnaaf3, Dzip1l, Hap1, Ick, Ift81, Kif24, Kif27, Lama5, Mkks, Pcnt, Rsph9, Stk36, Tmem107, Tmem237, Ttc26]
GO:0021953	central nervous system neuron differentiation	GO_BiologicalProcess-GOA_08.04.2016_08h58	7.41546e-05	0.00153468	4.53437e-06	1.43588e-05	[5, 6, 7, 8, 9]	Group14	14.4654	23	[Arx, Ascl1, Bcl11b, Btg2, Cln8, Dclk2, Dcx, Ddr1, Disc1, Dlx1, Dmrt3, Draxin, Emx1, Fezf2, Hes1, Hes5, Id4, Mtpn, Ntrk2, Olig2, Sall3, Sptbn4, Tbr1]
GO:0021953	central nervous system neuron differentiation	GO_BiologicalProcess-GOA_08.04.2016_08h58	7.41546e-05	0.00153468	1.4042e-08	8.89329e-08	[5, 6, 7, 8, 9]	Group19	14.4654	23	[Arx, Ascl1, Bcl11b, Btg2, Cln8, Dclk2, Dcx, Ddr1, Disc1, Dlx1, Dmrt3, Draxin, Emx1, Fezf2, Hes1, Hes5, Id4, Mtpn, Ntrk2, Olig2, Sall3, Sptbn4, Tbr1]
GO:0021761	limbic system development	GO_BiologicalProcess-GOA_08.04.2016_08h58	1.78482e-05	0.000499748	1.4042e-08	8.89329e-08	[4, 5, 6, 7, 8, 9]	Group19	16.6667	21	[Arpc5, Atat1, Btg2, Cdk5r1, Cdk5r2, Dclk2, Dcx, Ddr1, Dlx1, Emx2, Fezf2, Hap1, Id4, Mdk, Mkks, Neurod6, Nr4a3, Pou3f2, Ppp1r9b, Rara, Tbr1]
GO:0048839	inner ear development	GO_BiologicalProcess-GOA_08.04.2016_08h58	0.0067502	0.0422776	1.22134e-05	3.31505e-05	[3, 5, 6, 7, 8]	Group15	10.929	20	[Alg10, Alms1, Cdkn1b, Chd7, Col11a1, Dll1, Efna2, Fzd2, Hes1, Hes5, Maf, Mycn, Nr4a3, Pdzd7, Prrx1, Scrib, Sobp, Sox2, Sox9, Tgfb2]
GO:0050770	regulation of axonogenesis	GO_BiologicalProcess-GOA_08.04.2016_08h58	0.00337031	0.0267378	8.8136e-10	8.37292e-09	[6, 7, 8, 9, 10, 11, 12, 13]	Group18	11.6279	20	[Ache, Bcl11a, Cdk5r1, Cdkl5, Disc1, Draxin, Fezf2, Golga4, Hdac6, Ifrd1, Mark2, Metrn, Ntrk2, Pou3f2, Sema3g, Sema6c, Shtn1, Ssh1, Tbr1, Tiam1]
GO:0032271	regulation of protein polymerization	GO_BiologicalProcess-GOA_08.04.2016_08h58	0.00288976	0.023716	0.00288976	0.00392182	[4, 5, 6, 7, 8]	Group10	12.0253	19	[Actr2, Alox15, Arf6, Arpc5, Cdc42ep3, Cdkn1b, Eln, Gda, Gmfb, Grb2, Mkks, Mtpn, Pak3, Pfn2, Rgs2, Sgk1, Stmn1, Wasl, Wipf1]
GO:0010770	positive regulation of cell morphogenesis involved in differentiation	GO_BiologicalProcess-GOA_08.04.2016_08h58	0.00568003	0.0380802	8.8136e-10	8.37292e-09	[4, 5, 6, 7, 8]	Group18	11.3095	19	[Ache, Axin2, Bcl11a, Bcl9l, Cdkl5, Crk, Disc1, Golga4, Hdac6, Metrn, Ntrk2, Pak3, Rreb1, Sgk1, Shtn1, Snai1, Tgfb2, Tiam1, Zfp703]
GO:0060828	regulation of canonical Wnt signaling pathway	GO_BiologicalProcess-GOA_08.04.2016_08h58	0.00568495	0.0375838	0.00568495	0.00600078	[5, 6, 7, 8]	Group01	11.5385	18	[Amer2, Amer3, Axin2, Cby1, Csnk1a1, Ctnnd1, Dact3, Draxin, Lats2, Lgr4, Nrarp, Sox2, Sox9, Src, Tmem198, Trpm4, Zbed3, Zfp703]
GO:0030902	hindbrain development	GO_BiologicalProcess-GOA_08.04.2016_08h58	0.00531745	0.0366827	0.00531745	0.00594303	[3, 4, 5, 6, 7, 8]	Group04	11.6129	18	[Ascl1, Cdk5r1, Cdk5r2, Dll1, Hap1, Hes1, Hexim1, Kcnc1, Mdk, Mecp2, Mtpn, Ptn, Scrib, Sez6l2, Socs7, Tbr1, Tgfb2, Trnp1]
GO:0021987	cerebral cortex development	GO_BiologicalProcess-GOA_08.04.2016_08h58	0.000100377	0.00183767	1.4042e-08	8.89329e-08	[3, 4, 5, 6, 7, 8, 9, 10, 11]	Group19	16.2162	18	[Arx, Ascl1, Bad, Bcl2l1, Cdk5r1, Cdk5r2, Dcx, Disc1, Dmrta2, Emx1, Emx2, H2afx, Mdk, Mkks, Ntrk2, Pou3f2, Ppp1r9b, Socs7]
GO:0014013	regulation of gliogenesis	GO_BiologicalProcess-GOA_08.04.2016_08h58	0.000313964	0.00452869	3.48716e-06	1.32512e-05	[6, 7, 8, 9]	Group17	15.3153	17	[Adcyap1, Csf1, Dlx1, Emx1, Hes1, Hes5, Id2, Id4, Mecp2, Mycn, Olig2, Ptn, Rela, Sirt2, Sox11, Sox8, Tiam1]
GO:0050773	regulation of dendrite development	GO_BiologicalProcess-GOA_08.04.2016_08h58	0.00455607	0.0323685	8.8136e-10	8.37292e-09	[4, 6, 7, 8, 9, 10, 11, 12]	Group18	12.0567	17	[Abl1, Ache, Arf6, Bcl11a, Cdk5r1, Cdkl5, Crtc1, Disc1, Dnm3, Hdac6, Ntrk2, Pak3, Palm, Sgk1, Shank1, Srcin1, Tiam1]
GO:0001764	neuron migration	GO_BiologicalProcess-GOA_08.04.2016_08h58	0.0024751	0.0222292	1.4042e-08	8.89329e-08	[4, 5, 6, 7, 8]	Group19	12.782	17	[Arx, Ascl1, Cdk5r1, Cdk5r2, Cdkl5, Dcx, Ddr1, Disc1, Fezf2, Gpm6a, Il1r1, Mark2, Nav1, Ntrk2, Scrt1, Scrt2, Shtn1]
GO:0021766	hippocampus development	GO_BiologicalProcess-GOA_08.04.2016_08h58	7.47085e-05	0.00148172	1.4042e-08	8.89329e-08	[3, 4, 5, 6, 7, 8, 9, 10, 11]	Group19	17.1717	17	[Atat1, Btg2, Cdk5r1, Cdk5r2, Dclk2, Dcx, Ddr1, Dlx1, Emx2, Fezf2, Id4, Mdk, Mkks, Neurod6, Nr4a3, Ppp1r9b, Rara]
GO:0048663	neuron fate commitment	GO_BiologicalProcess-GOA_08.04.2016_08h58	3.3175e-06	0.000157913	1.21215e-06	5.75773e-06	[5, 6, 8, 9]	Group12	23.8095	15	[Ascl1, Bcl11b, Dll1, Dlx1, Dmrt3, Dmrta2, Fezf2, Hes1, Hes5, Id2, LOC691153, Olig2, Prrx1, Tbr1, Tgfb2]
GO:0048709	oligodendrocyte differentiation	GO_BiologicalProcess-GOA_08.04.2016_08h58	0.000349824	0.00450044	0.000152542	0.000362287	[5, 6, 7, 8, 9]	Group13	16.3043	15	[Ascl1, Dlx1, Hes1, Hes5, Id2, Id4, Ntrk2, Olig2, Plp1, Sirt2, Sox11, Sox6, Sox8, Sox9, Tspan2]
GO:0048663	neuron fate commitment	GO_BiologicalProcess-GOA_08.04.2016_08h58	3.3175e-06	0.000157913	4.53437e-06	1.43588e-05	[5, 6, 8, 9]	Group14	23.8095	15	[Ascl1, Bcl11b, Dll1, Dlx1, Dmrt3, Dmrta2, Fezf2, Hes1, Hes5, Id2, LOC691153, Olig2, Prrx1, Tbr1, Tgfb2]
GO:0048708	astrocyte differentiation	GO_BiologicalProcess-GOA_08.04.2016_08h58	9.09451e-06	0.000288599	1.22134e-05	3.31505e-05	[5, 6, 7, 8, 9]	Group15	22.0588	15	[Ddr1, Dll1, Hes1, Hes5, Id2, Id4, Mecp2, Mycn, Plp1, Plpp3, Pou3f2, Sox6, Sox8, Sox9, Tspan2]
GO:0048663	neuron fate commitment	GO_BiologicalProcess-GOA_08.04.2016_08h58	3.3175e-06	0.000157913	3.48716e-06	1.32512e-05	[5, 6, 8, 9]	Group17	23.8095	15	[Ascl1, Bcl11b, Dll1, Dlx1, Dmrt3, Dmrta2, Fezf2, Hes1, Hes5, Id2, LOC691153, Olig2, Prrx1, Tbr1, Tgfb2]
GO:0048708	astrocyte differentiation	GO_BiologicalProcess-GOA_08.04.2016_08h58	9.09451e-06	0.000288599	3.48716e-06	1.32512e-05	[5, 6, 7, 8, 9]	Group17	22.0588	15	[Ddr1, Dll1, Hes1, Hes5, Id2, Id4, Mecp2, Mycn, Plp1, Plpp3, Pou3f2, Sox6, Sox8, Sox9, Tspan2]
GO:0048709	oligodendrocyte differentiation	GO_BiologicalProcess-GOA_08.04.2016_08h58	0.000349824	0.00450044	3.48716e-06	1.32512e-05	[5, 6, 7, 8, 9]	Group17	16.3043	15	[Ascl1, Dlx1, Hes1, Hes5, Id2, Id4, Ntrk2, Olig2, Plp1, Sirt2, Sox11, Sox6, Sox8, Sox9, Tspan2]
GO:0048663	neuron fate commitment	GO_BiologicalProcess-GOA_08.04.2016_08h58	3.3175e-06	0.000157913	1.4042e-08	8.89329e-08	[5, 6, 8, 9]	Group19	23.8095	15	[Ascl1, Bcl11b, Dll1, Dlx1, Dmrt3, Dmrta2, Fezf2, Hes1, Hes5, Id2, LOC691153, Olig2, Prrx1, Tbr1, Tgfb2]
GO:1903311	regulation of mRNA metabolic process	GO_BiologicalProcess-GOA_08.04.2016_08h58	0.00644155	0.0408824	0.00644155	0.00644155	[5, 6, 7, 8]	Group08	12.6126	14	[Btg2, Celf3, Dazap1, Fblim1, Hnrnpc, Nanos1, Rbfox3, Rbm15b, Rbm25l1, Rbm42, Srsf2, Thrap3, Zfp36, Zfp36l1]
GO:0032273	positive regulation of protein polymerization	GO_BiologicalProcess-GOA_08.04.2016_08h58	0.00466115	0.032628	0.00288976	0.00392182	[4, 5, 6, 7, 8, 9]	Group10	13.5417	13	[Actr2, Alox15, Arf6, Arpc5, Cdc42ep3, Cdkn1b, Gda, Gmfb, Grb2, Pfn2, Rgs2, Wasl, Wipf1]
GO:0021879	forebrain neuron differentiation	GO_BiologicalProcess-GOA_08.04.2016_08h58	2.44278e-05	0.000611981	4.53437e-06	1.43588e-05	[5, 6, 7, 8, 9, 10]	Group14	22.807	13	[Arx, Ascl1, Bcl11b, Dclk2, Dcx, Ddr1, Disc1, Dlx1, Fezf2, Hes1, Hes5, Sall3, Tbr1]
GO:0021782	glial cell development	GO_BiologicalProcess-GOA_08.04.2016_08h58	0.000776692	0.00840239	3.48716e-06	1.32512e-05	[4, 5, 6, 8, 9]	Group17	16.4557	13	[Ascl1, Ddr1, Dll1, Hes5, Id2, Id4, Mxra8, Ndrg1, Plp1, Pou3f2, Sirt2, Sox11, Tspan2]
GO:0021879	forebrain neuron differentiation	GO_BiologicalProcess-GOA_08.04.2016_08h58	2.44278e-05	0.000611981	1.4042e-08	8.89329e-08	[5, 6, 7, 8, 9, 10]	Group19	22.807	13	[Arx, Ascl1, Bcl11b, Dclk2, Dcx, Ddr1, Disc1, Dlx1, Fezf2, Hes1, Hes5, Sall3, Tbr1]
GO:0061180	mammary gland epithelium development	GO_BiologicalProcess-GOA_08.04.2016_08h58	0.000485377	0.00592409	0.000485377	0.000922217	[5, 6, 7, 8]	Group07	18.1818	12	[Ccnd1, Cebpb, Csf1, Ddr1, Id2, Msx1, Pygo2, Rreb1, Scrib, Src, Wnt7b, Zfp703]
GO:0006334	nucleosome assembly	GO_BiologicalProcess-GOA_08.04.2016_08h58	0.00281068	0.0238907	0.00281068	0.00410791	[5, 6, 7, 8]	Group09	15.7143	11	[Cabin1, H3f3b, Hist1h1c, Hist1h4b, Hist3h2ba, Hp1bp3, Nasp, Sox9, Tspyl1, Tspyl5, Ubn1]
GO:0014014	negative regulation of gliogenesis	GO_BiologicalProcess-GOA_08.04.2016_08h58	2.00873e-05	0.000531199	3.48716e-06	1.32512e-05	[5, 6, 7, 8, 9, 10]	Group17	26.8293	11	[Adcyap1, Dlx1, Hes1, Hes5, Id2, Id4, Mecp2, Mycn, Ptn, Sirt2, Sox11]
GO:0021954	central nervous system neuron development	GO_BiologicalProcess-GOA_08.04.2016_08h58	0.0017342	0.0171975	1.4042e-08	8.89329e-08	[5, 6, 7, 8, 9, 10]	Group19	16.6667	11	[Arx, Ascl1, Btg2, Dclk2, Dcx, Ddr1, Disc1, Fezf2, Ntrk2, Sall3, Sptbn4]
GO:0021885	forebrain cell migration	GO_BiologicalProcess-GOA_08.04.2016_08h58	0.00354605	0.0272245	0.000558758	0.000965128	[4, 5, 6, 7, 8, 9]	Group11	16.129	10	[Arx, Cdk5r1, Cdk5r2, Dcx, Ddr1, Disc1, Emx2, Fezf2, Pou3f2, Socs7]
GO:0042490	mechanoreceptor differentiation	GO_BiologicalProcess-GOA_08.04.2016_08h58	0.00448594	0.0323531	1.22134e-05	3.31505e-05	[6, 8, 9]	Group15	15.625	10	[Alg10, Alms1, Dll1, Fzd2, Hes1, Hes5, Mycn, Ntrk2, Pdzd7, Scrib]
GO:0045685	regulation of glial cell differentiation	GO_BiologicalProcess-GOA_08.04.2016_08h58	0.0069464	0.0429414	1.22134e-05	3.31505e-05	[6, 7, 8, 9, 10]	Group15	14.7059	10	[Dlx1, Hes1, Hes5, Id2, Id4, Mecp2, Mycn, Olig2, Rela, Sirt2]
GO:0045685	regulation of glial cell differentiation	GO_BiologicalProcess-GOA_08.04.2016_08h58	0.0069464	0.0429414	3.48716e-06	1.32512e-05	[6, 7, 8, 9, 10]	Group17	14.7059	10	[Dlx1, Hes1, Hes5, Id2, Id4, Mecp2, Mycn, Olig2, Rela, Sirt2]
GO:0021885	forebrain cell migration	GO_BiologicalProcess-GOA_08.04.2016_08h58	0.00354605	0.0272245	1.4042e-08	8.89329e-08	[4, 5, 6, 7, 8, 9]	Group19	16.129	10	[Arx, Cdk5r1, Cdk5r2, Dcx, Ddr1, Disc1, Emx2, Fezf2, Pou3f2, Socs7]
GO:0008347	glial cell migration	GO_BiologicalProcess-GOA_08.04.2016_08h58	0.000848283	0.00897295	0.000558758	0.000965128	[4, 5, 6, 7, 8]	Group11	20.9302	9	[Cdk5r1, Cdk5r2, Csf1, Dcx, Disc1, Scrib, Socs7, Tgfb2, Tiam1]
GO:0060998	regulation of dendritic spine development	GO_BiologicalProcess-GOA_08.04.2016_08h58	0.00803981	0.0490635	8.8136e-10	8.37292e-09	[4, 5, 7, 8, 9, 10, 11, 12, 13]	Group18	15.2542	9	[Arf6, Cdk5r1, Disc1, Dnm3, Pak3, Palm, Shank1, Srcin1, Tiam1]
GO:0008347	glial cell migration	GO_BiologicalProcess-GOA_08.04.2016_08h58	0.000848283	0.00897295	1.4042e-08	8.89329e-08	[4, 5, 6, 7, 8]	Group19	20.9302	9	[Cdk5r1, Cdk5r2, Csf1, Dcx, Disc1, Scrib, Socs7, Tgfb2, Tiam1]
GO:0032330	regulation of chondrocyte differentiation	GO_BiologicalProcess-GOA_08.04.2016_08h58	0.00357454	0.0270076	0.00357454	0.00452775	[4, 5, 6, 7, 8]	Group05	18.6047	8	[Axin2, Chadl, Lnp, Maf, Rarg, Rela, Sox6, Sox9]
GO:0045686	negative regulation of glial cell differentiation	GO_BiologicalProcess-GOA_08.04.2016_08h58	0.000287769	0.00428057	1.22134e-05	3.31505e-05	[6, 7, 8, 9, 10, 11]	Group15	26.6667	8	[Dlx1, Hes1, Hes5, Id2, Id4, Mecp2, Mycn, Sirt2]
GO:0045686	negative regulation of glial cell differentiation	GO_BiologicalProcess-GOA_08.04.2016_08h58	0.000287769	0.00428057	3.48716e-06	1.32512e-05	[6, 7, 8, 9, 10, 11]	Group17	26.6667	8	[Dlx1, Hes1, Hes5, Id2, Id4, Mecp2, Mycn, Sirt2]
GO:0000381	regulation of alternative mRNA splicing, via spliceosome	GO_BiologicalProcess-GOA_08.04.2016_08h58	0.00572309	0.0373177	0.00644155	0.00644155	[7, 8, 9, 10, 11, 12, 13]	Group08	18.9189	7	[Celf3, Fblim1, Rbfox3, Rbm15b, Rbm25l1, Srsf2, Thrap3]
GO:0048713	regulation of oligodendrocyte differentiation	GO_BiologicalProcess-GOA_08.04.2016_08h58	0.00349528	0.0272746	4.53437e-06	1.43588e-05	[6, 7, 8, 9, 10, 11]	Group14	20.5882	7	[Dlx1, Hes1, Hes5, Id2, Id4, Olig2, Sirt2]
GO:0042491	auditory receptor cell differentiation	GO_BiologicalProcess-GOA_08.04.2016_08h58	0.00572309	0.0373177	1.22134e-05	3.31505e-05	[5, 7, 8, 9, 10, 11]	Group15	18.9189	7	[Alg10, Dll1, Hes1, Hes5, Mycn, Pdzd7, Scrib]
GO:0048713	regulation of oligodendrocyte differentiation	GO_BiologicalProcess-GOA_08.04.2016_08h58	0.00349528	0.0272746	3.48716e-06	1.32512e-05	[6, 7, 8, 9, 10, 11]	Group17	20.5882	7	[Dlx1, Hes1, Hes5, Id2, Id4, Olig2, Sirt2]
GO:0021895	cerebral cortex neuron differentiation	GO_BiologicalProcess-GOA_08.04.2016_08h58	0.0001494	0.00245223	1.4042e-08	8.89329e-08	[4, 5, 6, 7, 8, 9, 10]	Group19	33.3333	7	[Arx, Ascl1, Ddr1, Dlx1, Emx1, Fezf2, Id4]
GO:0021542	dentate gyrus development	GO_BiologicalProcess-GOA_08.04.2016_08h58	4.79169e-05	0.00103675	1.4042e-08	8.89329e-08	[3, 4, 5, 6, 7, 8, 9, 10, 11, 12]	Group19	38.8889	7	[Atat1, Btg2, Ddr1, Emx2, Fezf2, Mdk, Neurod6]
GO:0021884	forebrain neuron development	GO_BiologicalProcess-GOA_08.04.2016_08h58	0.00199798	0.0186478	1.4042e-08	8.89329e-08	[6, 7, 8, 9, 10, 11]	Group19	22.5806	7	[Arx, Dclk2, Dcx, Ddr1, Disc1, Fezf2, Sall3]
GO:0033598	mammary gland epithelial cell proliferation	GO_BiologicalProcess-GOA_08.04.2016_08h58	0.00548284	0.0372833	0.000485377	0.000922217	[4, 6, 7, 8, 9]	Group07	21.4286	6	[Ccnd1, Cebpb, Id2, Pygo2, Rreb1, Zfp703]
GO:0021781	glial cell fate commitment	GO_BiologicalProcess-GOA_08.04.2016_08h58	3.06738e-05	0.000730037	0.000152542	0.000362287	[5, 6, 8, 9]	Group13	50	6	[Ascl1, Hes5, Olig2, Sox6, Sox8, Sox9]
GO:0021781	glial cell fate commitment	GO_BiologicalProcess-GOA_08.04.2016_08h58	3.06738e-05	0.000730037	3.48716e-06	1.32512e-05	[5, 6, 8, 9]	Group17	50	6	[Ascl1, Hes5, Olig2, Sox6, Sox8, Sox9]
GO:0006336	DNA replication-independent nucleosome assembly	GO_BiologicalProcess-GOA_08.04.2016_08h58	0.00096745	0.010011	0.00281068	0.00410791	[6, 7, 8, 9]	Group09	35.7143	5	[Cabin1, H3f3b, Hist1h4b, Nasp, Ubn1]
GO:0021877	forebrain neuron fate commitment	GO_BiologicalProcess-GOA_08.04.2016_08h58	0.000423273	0.00530205	4.53437e-06	1.43588e-05	[6, 7, 8, 9, 10, 11]	Group14	41.6667	5	[Ascl1, Bcl11b, Dlx1, Fezf2, Tbr1]
GO:0021892	cerebral cortex GABAergic interneuron differentiation	GO_BiologicalProcess-GOA_08.04.2016_08h58	0.00065402	0.00741222	1.4042e-08	8.89329e-08	[5, 6, 7, 8, 9, 10, 11]	Group19	38.4615	5	[Arx, Ascl1, Ddr1, Dlx1, Fezf2]
GO:0021877	forebrain neuron fate commitment	GO_BiologicalProcess-GOA_08.04.2016_08h58	0.000423273	0.00530205	1.4042e-08	8.89329e-08	[6, 7, 8, 9, 10, 11]	Group19	41.6667	5	[Ascl1, Bcl11b, Dlx1, Fezf2, Tbr1]
GO:0021548	pons development	GO_BiologicalProcess-GOA_08.04.2016_08h58	0.00300112	0.0242124	0.000558758	0.000965128	[3, 4, 5, 6, 7, 8, 9, 10]	Group11	36.3636	4	[Ascl1, Cdk5r1, Cdk5r2, Scrib]
GO:0048664	neuron fate determination	GO_BiologicalProcess-GOA_08.04.2016_08h58	0.00126214	0.0127825	1.21215e-06	5.75773e-06	[5, 6, 7, 9, 10]	Group12	44.4444	4	[Fezf2, Hes1, Hes5, Prrx1]
GO:0045607	regulation of auditory receptor cell differentiation	GO_BiologicalProcess-GOA_08.04.2016_08h58	0.000736018	0.00814754	1.21215e-06	5.75773e-06	[6, 7, 8, 9, 10, 11, 12]	Group12	50	4	[Dll1, Hes1, Hes5, Mycn]
GO:0048664	neuron fate determination	GO_BiologicalProcess-GOA_08.04.2016_08h58	0.00126214	0.0127825	4.53437e-06	1.43588e-05	[5, 6, 7, 9, 10]	Group14	44.4444	4	[Fezf2, Hes1, Hes5, Prrx1]
GO:0048664	neuron fate determination	GO_BiologicalProcess-GOA_08.04.2016_08h58	0.00126214	0.0127825	1.22134e-05	3.31505e-05	[5, 6, 7, 9, 10]	Group15	44.4444	4	[Fezf2, Hes1, Hes5, Prrx1]
GO:0045607	regulation of auditory receptor cell differentiation	GO_BiologicalProcess-GOA_08.04.2016_08h58	0.000736018	0.00814754	1.22134e-05	3.31505e-05	[6, 7, 8, 9, 10, 11, 12]	Group15	50	4	[Dll1, Hes1, Hes5, Mycn]
GO:0045607	regulation of auditory receptor cell differentiation	GO_BiologicalProcess-GOA_08.04.2016_08h58	0.000736018	0.00814754	3.48716e-06	1.32512e-05	[6, 7, 8, 9, 10, 11, 12]	Group17	50	4	[Dll1, Hes1, Hes5, Mycn]
GO:0048096	chromatin-mediated maintenance of transcription	GO_BiologicalProcess-GOA_08.04.2016_08h58	0.00373248	0.0277603	0.00373248	0.00443232	[6, 7, 8, 9, 10, 11, 12]	Group00	50	3	[Baz1b, Padi2, Smarcd1]
GO:0021796	cerebral cortex regionalization	GO_BiologicalProcess-GOA_08.04.2016_08h58	0.00373248	0.0277603	0.00373248	0.00443232	[4, 5, 6, 7, 8, 9, 10, 11, 12]	Group02	50	3	[Dmrta2, Emx1, Emx2]
GO:0030174	regulation of DNA-dependent DNA replication initiation	GO_BiologicalProcess-GOA_08.04.2016_08h58	0.00195316	0.0185941	0.00195316	0.0030925	[6, 7, 8, 9, 10]	Group03	60	3	[Cdk2, Cdt1, Ticrr]
GO:0009912	auditory receptor cell fate commitment	GO_BiologicalProcess-GOA_08.04.2016_08h58	0.00373248	0.0277603	1.21215e-06	5.75773e-06	[6, 7, 8, 9, 10, 11, 12]	Group12	50	3	[Dll1, Hes1, Hes5]
GO:0021778	oligodendrocyte cell fate specification	GO_BiologicalProcess-GOA_08.04.2016_08h58	0.00195316	0.0185941	0.000152542	0.000362287	[6, 7, 8, 9, 10, 11]	Group13	60	3	[Ascl1, Olig2, Sox6]
GO:0060221	retinal rod cell differentiation	GO_BiologicalProcess-GOA_08.04.2016_08h58	0.000214025	0.00328632	0.000152542	0.000362287	[5, 6, 7, 8, 9, 10, 11, 12]	Group13	100	3	[Ptn, Sox8, Sox9]
GO:0009912	auditory receptor cell fate commitment	GO_BiologicalProcess-GOA_08.04.2016_08h58	0.00373248	0.0277603	1.22134e-05	3.31505e-05	[6, 7, 8, 9, 10, 11, 12]	Group15	50	3	[Dll1, Hes1, Hes5]
GO:0021853	cerebral cortex GABAergic interneuron migration	GO_BiologicalProcess-GOA_08.04.2016_08h58	0.00373248	0.0277603	1.4042e-08	8.89329e-08	[6, 7, 8, 9, 10, 11, 12, 13, 14]	Group19	50	3	[Arx, Ddr1, Fezf2]
GO:0021860	pyramidal neuron development	GO_BiologicalProcess-GOA_08.04.2016_08h58	0.0062421	0.0401519	1.4042e-08	8.89329e-08	[7, 8, 9, 10, 11, 12]	Group19	42.8571	3	[Dclk2, Dcx, Disc1]
